# Using attentive gated neural networks to quantify the impact of non-coding variants on transcription factor binding affinity

**DOI:** 10.1101/2021.07.30.454350

**Authors:** Neel Patel, Haimeng Bai, William S. Bush

## Abstract

A large proportion of non-coding variants are present within binding sites of transcription factors(TFs), which play a significant role in gene regulation. Thus, deriving the impact of non-coding variants on TF binding is the first step towards unravelling their regulatory roles within their associated disease traits. Most of the modern algorithms used for this purpose are based on convolutional neural network(CNN) architectures. However, these models are incapable of capturing the positional effect of different sub-sequences within the TF binding sites on the binding affinity. In this paper, we utilize the attentive gated neural network(AGNet) architecture to build a set of TF-AGNet models for predicting *in vivo* TF binding intensities in the GM12878 lymphoblastoid cells. These models have novel layers capable of deriving the impact of relative positions of different DNA sub-sequences, within a binding site, on TF binding affinity, and of extracting the most relevant prediction features. We show that the TF-AGNet models are able to outperform conventional CNNs for predicting continuous values of TF binding affinity. We also train additional TF-AGNet models for 20 TFs using data from 4 other cell-lines to assess the generalizability of their prediction accuracy. Lastly, we show that the TF-AGNet based models more accurately classify non-coding variants that significantly affect TF binding compared to models based on 7 variant annotation tools. This accuracy can be leveraged to derive gene regulatory roles of millions of non-coding variants across the genome to further examine their mechanistic associations with complex disease traits.
