## Supplementary Table S1 for "Using attentive gated neural networks to quantify the impact of non-coding variants on transcription factor binding affinity"

### Sheet: S1A
TF_Name	File accession	File format	Output type	Assembly	Biosample term name
ATF3	ENCFF002CGP	bed narrowPeak	optimal idr thresholded peaks	hg19	GM12878
MYC	ENCFF002DAI	bed narrowPeak	optimal idr thresholded peaks	hg19	GM12878
IRF3	ENCFF341HWZ	bed narrowPeak	optimal idr thresholded peaks	hg19	GM12878
IRF3	ENCFF976ZVG	bed narrowPeak	optimal idr thresholded peaks	hg19	GM12878
USF2	ENCFF002CPT	bed narrowPeak	optimal idr thresholded peaks	hg19	GM12878
USF2	ENCFF372DRC	bed narrowPeak	optimal idr thresholded peaks	hg19	GM12878
IKZF1	ENCFF229YSW	bed narrowPeak	optimal idr thresholded peaks	hg19	GM12878
TCF3	ENCFF002CIA	bed narrowPeak	optimal idr thresholded peaks	hg19	GM12878
RELA	ENCFF002CPA	bed narrowPeak	optimal idr thresholded peaks	hg19	GM12878
ZNF274	ENCFF002CPX	bed narrowPeak	optimal idr thresholded peaks	hg19	GM12878
PML	ENCFF002CHM	bed narrowPeak	optimal idr thresholded peaks	hg19	GM12878
FOS	ENCFF002COM	bed narrowPeak	optimal idr thresholded peaks	hg19	GM12878
CHD2	ENCFF002COO	bed narrowPeak	optimal idr thresholded peaks	hg19	GM12878
CHD2	ENCFF712GLE	bed narrowPeak	optimal idr thresholded peaks	hg19	GM12878
BACH1	ENCFF012JXJ	bed narrowPeak	optimal idr thresholded peaks	hg19	GM12878
MEF2C	ENCFF002CHD	bed narrowPeak	optimal idr thresholded peaks	hg19	GM12878
MEF2C	ENCFF261ZWR	bed narrowPeak	optimal idr thresholded peaks	hg19	GM12878
BATF	ENCFF002CGQ	bed narrowPeak	optimal idr thresholded peaks	hg19	GM12878
BATF	ENCFF593FBF	bed narrowPeak	optimal idr thresholded peaks	hg19	GM12878
GATAD2B	ENCFF456YII	bed narrowPeak	optimal idr thresholded peaks	hg19	GM12878
PAX5	ENCFF002CHK	bed narrowPeak	optimal idr thresholded peaks	hg19	GM12878
PAX5	ENCFF199FYD	bed narrowPeak	optimal idr thresholded peaks	hg19	GM12878
SMAD1	ENCFF632MBO	bed narrowPeak	optimal idr thresholded peaks	hg19	GM12878
SRF	ENCFF909FRA	bed narrowPeak	optimal idr thresholded peaks	hg19	GM12878
BHLHE40	ENCFF002COK	bed narrowPeak	optimal idr thresholded peaks	hg19	GM12878
BHLHE40	ENCFF853SOB	bed narrowPeak	optimal idr thresholded peaks	hg19	GM12878
ZBTB33	ENCFF002CID	bed narrowPeak	optimal idr thresholded peaks	hg19	GM12878
ZBTB33	ENCFF394CWJ	bed narrowPeak	optimal idr thresholded peaks	hg19	GM12878
SIN3A	ENCFF002CPM	bed narrowPeak	optimal idr thresholded peaks	hg19	GM12878
SIN3A	ENCFF778DJD	bed narrowPeak	optimal idr thresholded peaks	hg19	GM12878
NFIC	ENCFF002CHG	bed narrowPeak	optimal idr thresholded peaks	hg19	GM12878
NFIC	ENCFF628QJU	bed narrowPeak	optimal idr thresholded peaks	hg19	GM12878
ZNF143	ENCFF002CPW	bed narrowPeak	optimal idr thresholded peaks	hg19	GM12878
ZNF143	ENCFF141SAU	bed narrowPeak	optimal idr thresholded peaks	hg19	GM12878
UBTF	ENCFF298UPI	bed narrowPeak	optimal idr thresholded peaks	hg19	GM12878
UBTF	ENCFF745TNJ	bed narrowPeak	optimal idr thresholded peaks	hg19	GM12878
IKZF2	ENCFF339FFC	bed narrowPeak	optimal idr thresholded peaks	hg19	GM12878
NR2C2	ENCFF002CPS	bed narrowPeak	optimal idr thresholded peaks	hg19	GM12878
NR2C2	ENCFF721FTG	bed narrowPeak	optimal idr thresholded peaks	hg19	GM12878
STAT1	ENCFF002CPO	bed narrowPeak	optimal idr thresholded peaks	hg19	GM12878
TAF1	ENCFF002CHY	bed narrowPeak	optimal idr thresholded peaks	hg19	GM12878
TAF1	ENCFF544NRC	bed narrowPeak	optimal idr thresholded peaks	hg19	GM12878
ZFP36	ENCFF144FCI	bed narrowPeak	optimal idr thresholded peaks	hg19	GM12878
EP300	ENCFF002CHI	bed narrowPeak	optimal idr thresholded peaks	hg19	GM12878
EP300	ENCFF302XID	bed narrowPeak	optimal idr thresholded peaks	hg19	GM12878
JUND	ENCFF002COV	bed narrowPeak	optimal idr thresholded peaks	hg19	GM12878
TCF7	ENCFF305ICK	bed narrowPeak	optimal idr thresholded peaks	hg19	GM12878
STAT5A	ENCFF002CHX	bed narrowPeak	optimal idr thresholded peaks	hg19	GM12878
STAT5A	ENCFF492YMU	bed narrowPeak	optimal idr thresholded peaks	hg19	GM12878
PAX5	ENCFF002CHJ	bed narrowPeak	optimal idr thresholded peaks	hg19	GM12878
PAX5	ENCFF339KUO	bed narrowPeak	optimal idr thresholded peaks	hg19	GM12878
ZNF143	ENCFF544NXC	bed narrowPeak	optimal idr thresholded peaks	hg19	GM12878
BCLAF1	ENCFF002CGT	bed narrowPeak	optimal idr thresholded peaks	hg19	GM12878
BCLAF1	ENCFF563QBC	bed narrowPeak	optimal idr thresholded peaks	hg19	GM12878
SIX5	ENCFF002CHU	bed narrowPeak	optimal idr thresholded peaks	hg19	GM12878
SIX5	ENCFF606WUV	bed narrowPeak	optimal idr thresholded peaks	hg19	GM12878
KDM1A	ENCFF996RRT	bed narrowPeak	optimal idr thresholded peaks	hg19	GM12878
E2F4	ENCFF002COR	bed narrowPeak	optimal idr thresholded peaks	hg19	GM12878
E2F4	ENCFF433PFN	bed narrowPeak	optimal idr thresholded peaks	hg19	GM12878
GABPA	ENCFF116EXQ	bed narrowPeak	optimal idr thresholded peaks	hg19	GM12878
POU2F2	ENCFF002CHP	bed narrowPeak	optimal idr thresholded peaks	hg19	GM12878
YY1	ENCFF002CIC	bed narrowPeak	optimal idr thresholded peaks	hg19	GM12878
YY1	ENCFF967ACD	bed narrowPeak	optimal idr thresholded peaks	hg19	GM12878
ZBTB40	ENCFF357WYN	bed narrowPeak	optimal idr thresholded peaks	hg19	GM12878
NR2F1	ENCFF810CEL	bed narrowPeak	optimal idr thresholded peaks	hg19	GM12878
SRF	ENCFF030NYG	bed narrowPeak	optimal idr thresholded peaks	hg19	GM12878
EED	ENCFF242VUO	bed narrowPeak	optimal idr thresholded peaks	hg19	GM12878
ZNF24	ENCFF103OOV	bed narrowPeak	optimal idr thresholded peaks	hg19	GM12878
ZNF207	ENCFF273BVT	bed narrowPeak	optimal idr thresholded peaks	hg19	GM12878
MTA3	ENCFF002CHE	bed narrowPeak	optimal idr thresholded peaks	hg19	GM12878
MTA3	ENCFF413VUC	bed narrowPeak	optimal idr thresholded peaks	hg19	GM12878
TRIM22	ENCFF241GZK	bed narrowPeak	optimal idr thresholded peaks	hg19	GM12878
TRIM22	ENCFF735XQT	bed narrowPeak	optimal idr thresholded peaks	hg19	GM12878
CREM	ENCFF534CKB	bed narrowPeak	optimal idr thresholded peaks	hg19	GM12878
RCOR1	ENCFF002COP	bed narrowPeak	optimal idr thresholded peaks	hg19	GM12878
RCOR1	ENCFF898MUV	bed narrowPeak	optimal idr thresholded peaks	hg19	GM12878
PKNOX1	ENCFF020GMZ	bed narrowPeak	optimal idr thresholded peaks	hg19	GM12878
RAD51	ENCFF445UJF	bed narrowPeak	optimal idr thresholded peaks	hg19	GM12878
ETV6	ENCFF516AJC	bed narrowPeak	optimal idr thresholded peaks	hg19	GM12878
ETV6	ENCFF304WER	bed narrowPeak	optimal idr thresholded peaks	hg19	GM12878
FOXK2	ENCFF980KSV	bed narrowPeak	optimal idr thresholded peaks	hg19	GM12878
GABPA	ENCFF002CHA	bed narrowPeak	optimal idr thresholded peaks	hg19	GM12878
GABPA	ENCFF617GBZ	bed narrowPeak	optimal idr thresholded peaks	hg19	GM12878
ZBTB33	ENCFF539CKD	bed narrowPeak	optimal idr thresholded peaks	hg19	GM12878
TCF12	ENCFF017LZE	bed narrowPeak	optimal idr thresholded peaks	hg19	GM12878
BCL3	ENCFF002CGS	bed narrowPeak	optimal idr thresholded peaks	hg19	GM12878
BCL3	ENCFF625SHY	bed narrowPeak	optimal idr thresholded peaks	hg19	GM12878
REST	ENCFF002CHH	bed narrowPeak	optimal idr thresholded peaks	hg19	GM12878
REST	ENCFF677KJB	bed narrowPeak	optimal idr thresholded peaks	hg19	GM12878
SKIL	ENCFF142EVF	bed narrowPeak	optimal idr thresholded peaks	hg19	GM12878
CEBPZ	ENCFF920HDC	bed narrowPeak	optimal idr thresholded peaks	hg19	GM12878
HDGF	ENCFF935HIG	bed narrowPeak	optimal idr thresholded peaks	hg19	GM12878
HSF1	ENCFF308ZGG	bed narrowPeak	optimal idr thresholded peaks	hg19	GM12878
PBX3	ENCFF002CHL	bed narrowPeak	optimal idr thresholded peaks	hg19	GM12878
PBX3	ENCFF717IXP	bed narrowPeak	optimal idr thresholded peaks	hg19	GM12878
CBFB	ENCFF788LSH	bed narrowPeak	optimal idr thresholded peaks	hg19	GM12878
EGR1	ENCFF002CGW	bed narrowPeak	optimal idr thresholded peaks	hg19	GM12878
BCLAF1	ENCFF015YHT	bed narrowPeak	optimal idr thresholded peaks	hg19	GM12878
CBX3	ENCFF141LEI	bed narrowPeak	optimal idr thresholded peaks	hg19	GM12878
CHD1	ENCFF002CON	bed narrowPeak	optimal idr thresholded peaks	hg19	GM12878
CHD1	ENCFF273ULT	bed narrowPeak	optimal idr thresholded peaks	hg19	GM12878
STAT3	ENCFF002CPP	bed narrowPeak	optimal idr thresholded peaks	hg19	GM12878
STAT3	ENCFF014RBU	bed narrowPeak	optimal idr thresholded peaks	hg19	GM12878
IRF5	ENCFF100ERQ	bed narrowPeak	optimal idr thresholded peaks	hg19	GM12878
KDM5A	ENCFF070LPO	bed narrowPeak	optimal idr thresholded peaks	hg19	GM12878
ATF7	ENCFF726VEK	bed narrowPeak	optimal idr thresholded peaks	hg19	GM12878
IKZF1	ENCFF809OOE	bed narrowPeak	optimal idr thresholded peaks	hg19	GM12878
SMARCA5	ENCFF478DRD	bed narrowPeak	optimal idr thresholded peaks	hg19	GM12878
IKZF2	ENCFF653MIQ	bed narrowPeak	optimal idr thresholded peaks	hg19	GM12878
NFATC1	ENCFF002CHF	bed narrowPeak	optimal idr thresholded peaks	hg19	GM12878
NFATC1	ENCFF409QJU	bed narrowPeak	optimal idr thresholded peaks	hg19	GM12878
ZZZ3	ENCFF002CPY	bed narrowPeak	optimal idr thresholded peaks	hg19	GM12878
ZZZ3	ENCFF310XJC	bed narrowPeak	optimal idr thresholded peaks	hg19	GM12878
CEBPB	ENCFF002CGU	bed narrowPeak	optimal idr thresholded peaks	hg19	GM12878
MEF2A	ENCFF002CHC	bed narrowPeak	optimal idr thresholded peaks	hg19	GM12878
MEF2A	ENCFF328QLX	bed narrowPeak	optimal idr thresholded peaks	hg19	GM12878
ZSCAN29	ENCFF455HXN	bed narrowPeak	optimal idr thresholded peaks	hg19	GM12878
SRF	ENCFF002CHW	bed narrowPeak	optimal idr thresholded peaks	hg19	GM12878
SRF	ENCFF199WGD	bed narrowPeak	optimal idr thresholded peaks	hg19	GM12878
MXI1	ENCFF002COY	bed narrowPeak	optimal idr thresholded peaks	hg19	GM12878
MXI1	ENCFF079ZWK	bed narrowPeak	optimal idr thresholded peaks	hg19	GM12878
ZNF217	ENCFF513RIQ	bed narrowPeak	optimal idr thresholded peaks	hg19	GM12878
ZNF687	ENCFF643OWO	bed narrowPeak	optimal idr thresholded peaks	hg19	GM12878
CTCF	ENCFF002DAJ	bed narrowPeak	optimal idr thresholded peaks	hg19	GM12878
ZNF622	ENCFF065QOM	bed narrowPeak	optimal idr thresholded peaks	hg19	GM12878
ARNT	ENCFF166OZW	bed narrowPeak	optimal idr thresholded peaks	hg19	GM12878
NFXL1	ENCFF166FRO	bed narrowPeak	optimal idr thresholded peaks	hg19	GM12878
CBX5	ENCFF420YHY	bed narrowPeak	optimal idr thresholded peaks	hg19	GM12878
RFX5	ENCFF002CPL	bed narrowPeak	optimal idr thresholded peaks	hg19	GM12878
RFX5	ENCFF402FYF	bed narrowPeak	optimal idr thresholded peaks	hg19	GM12878
KLF5	ENCFF827ZLB	bed narrowPeak	optimal idr thresholded peaks	hg19	GM12878
HCFC1	ENCFF208TRU	bed narrowPeak	optimal idr thresholded peaks	hg19	GM12878
HCFC1	ENCFF895YBG	bed narrowPeak	optimal idr thresholded peaks	hg19	GM12878
TCF12	ENCFF002CHZ	bed narrowPeak	optimal idr thresholded peaks	hg19	GM12878
TCF12	ENCFF160WLU	bed narrowPeak	optimal idr thresholded peaks	hg19	GM12878
REST	ENCFF048JKT	bed narrowPeak	optimal idr thresholded peaks	hg19	GM12878
POLR3G	ENCFF002CPJ	bed narrowPeak	optimal idr thresholded peaks	hg19	GM12878
NFYB	ENCFF002CPC	bed narrowPeak	optimal idr thresholded peaks	hg19	GM12878
NFYB	ENCFF467NRS	bed narrowPeak	optimal idr thresholded peaks	hg19	GM12878
TBL1XR1	ENCFF002CPQ	bed narrowPeak	optimal idr thresholded peaks	hg19	GM12878
TBL1XR1	ENCFF957YRU	bed narrowPeak	optimal idr thresholded peaks	hg19	GM12878
ARID3A	ENCFF027VZK	bed narrowPeak	optimal idr thresholded peaks	hg19	GM12878
CTCF	ENCFF002CDP	bed narrowPeak	optimal idr thresholded peaks	hg19	GM12878
CTCF	ENCFF833FTF	bed narrowPeak	optimal idr thresholded peaks	hg19	GM12878
NBN	ENCFF055NJR	bed narrowPeak	optimal idr thresholded peaks	hg19	GM12878
EBF1	ENCFF002COS	bed narrowPeak	optimal idr thresholded peaks	hg19	GM12878
EBF1	ENCFF868VSY	bed narrowPeak	optimal idr thresholded peaks	hg19	GM12878
MEF2B	ENCFF911BYP	bed narrowPeak	optimal idr thresholded peaks	hg19	GM12878
ZBED1	ENCFF123WEZ	bed narrowPeak	optimal idr thresholded peaks	hg19	GM12878
IRF4	ENCFF002CHB	bed narrowPeak	optimal idr thresholded peaks	hg19	GM12878
IRF4	ENCFF391DVL	bed narrowPeak	optimal idr thresholded peaks	hg19	GM12878
E2F8	ENCFF063WXY	bed narrowPeak	optimal idr thresholded peaks	hg19	GM12878
SP1	ENCFF002CHV	bed narrowPeak	optimal idr thresholded peaks	hg19	GM12878
PAX8	ENCFF455YHJ	bed narrowPeak	optimal idr thresholded peaks	hg19	GM12878
ZNF592	ENCFF566YUW	bed narrowPeak	optimal idr thresholded peaks	hg19	GM12878
ELF1	ENCFF807AKG	bed narrowPeak	optimal idr thresholded peaks	hg19	GM12878
ETV6	ENCFF760IFZ	bed narrowPeak	optimal idr thresholded peaks	hg19	GM12878
ETV6	ENCFF692GBM	bed narrowPeak	optimal idr thresholded peaks	hg19	GM12878
MYB	ENCFF215YWS	bed narrowPeak	optimal idr thresholded peaks	hg19	GM12878
MYB	ENCFF103IOJ	bed narrowPeak	optimal idr thresholded peaks	hg19	GM12878
ATF2	ENCFF002CGO	bed narrowPeak	optimal idr thresholded peaks	hg19	GM12878
ATF2	ENCFF609KOY	bed narrowPeak	optimal idr thresholded peaks	hg19	GM12878
RXRA	ENCFF002CHT	bed narrowPeak	optimal idr thresholded peaks	hg19	GM12878
RXRA	ENCFF461FGJ	bed narrowPeak	optimal idr thresholded peaks	hg19	GM12878
EP300	ENCFF002CPF	bed narrowPeak	optimal idr thresholded peaks	hg19	GM12878
EP300	ENCFF462GHD	bed narrowPeak	optimal idr thresholded peaks	hg19	GM12878
IKZF1	ENCFF002COU	bed narrowPeak	optimal idr thresholded peaks	hg19	GM12878
IKZF1	ENCFF073XZC	bed narrowPeak	optimal idr thresholded peaks	hg19	GM12878
JUNB	ENCFF939TZS	bed narrowPeak	optimal idr thresholded peaks	hg19	GM12878
BHLHE40	ENCFF095GMM	bed narrowPeak	optimal idr thresholded peaks	hg19	GM12878
SPI1	ENCFF002CHQ	bed narrowPeak	optimal idr thresholded peaks	hg19	GM12878
MAX	ENCFF002COW	bed narrowPeak	optimal idr thresholded peaks	hg19	GM12878
MAX	ENCFF083KVY	bed narrowPeak	optimal idr thresholded peaks	hg19	GM12878
CTCF	ENCFF002DCM	bed narrowPeak	optimal idr thresholded peaks	hg19	GM12878
CTCF	ENCFF473RXY	bed narrowPeak	optimal idr thresholded peaks	hg19	GM12878
FOXM1	ENCFF002CGZ	bed narrowPeak	optimal idr thresholded peaks	hg19	GM12878
NFATC3	ENCFF704ZYN	bed narrowPeak	optimal idr thresholded peaks	hg19	GM12878
YBX1	ENCFF344OJI	bed narrowPeak	optimal idr thresholded peaks	hg19	GM12878
BRCA1	ENCFF002COL	bed narrowPeak	optimal idr thresholded peaks	hg19	GM12878
BRCA1	ENCFF082JDH	bed narrowPeak	optimal idr thresholded peaks	hg19	GM12878
USF1	ENCFF002CIB	bed narrowPeak	optimal idr thresholded peaks	hg19	GM12878
USF1	ENCFF805GKD	bed narrowPeak	optimal idr thresholded peaks	hg19	GM12878
STAT1	ENCFF817QHW	bed narrowPeak	optimal idr thresholded peaks	hg19	GM12878
STAT1	ENCFF557HJB	bed narrowPeak	optimal idr thresholded peaks	hg19	GM12878
TBX21	ENCFF405NFV	bed narrowPeak	optimal idr thresholded peaks	hg19	GM12878
NRF1	ENCFF002CPD	bed narrowPeak	optimal idr thresholded peaks	hg19	GM12878
NRF1	ENCFF931XAL	bed narrowPeak	optimal idr thresholded peaks	hg19	GM12878
CHD4	ENCFF499ZPP	bed narrowPeak	optimal idr thresholded peaks	hg19	GM12878
BCL11A	ENCFF002CGR	bed narrowPeak	optimal idr thresholded peaks	hg19	GM12878
BCL11A	ENCFF468MFY	bed narrowPeak	optimal idr thresholded peaks	hg19	GM12878
ELK1	ENCFF002COT	bed narrowPeak	optimal idr thresholded peaks	hg19	GM12878
ELK1	ENCFF556JBS	bed narrowPeak	optimal idr thresholded peaks	hg19	GM12878
RB1	ENCFF601XVA	bed narrowPeak	optimal idr thresholded peaks	hg19	GM12878
ZEB1	ENCFF002CIE	bed narrowPeak	optimal idr thresholded peaks	hg19	GM12878
ZEB1	ENCFF997NGJ	bed narrowPeak	optimal idr thresholded peaks	hg19	GM12878
TBP	ENCFF002CPR	bed narrowPeak	optimal idr thresholded peaks	hg19	GM12878
TBP	ENCFF490VYC	bed narrowPeak	optimal idr thresholded peaks	hg19	GM12878
HDAC2	ENCFF107UHX	bed narrowPeak	optimal idr thresholded peaks	hg19	GM12878
CUX1	ENCFF721SDD	bed narrowPeak	optimal idr thresholded peaks	hg19	GM12878
ETS1	ENCFF002CGY	bed narrowPeak	optimal idr thresholded peaks	hg19	GM12878
ETS1	ENCFF332PGQ	bed narrowPeak	optimal idr thresholded peaks	hg19	GM12878
EP300	ENCFF002CPE	bed narrowPeak	optimal idr thresholded peaks	hg19	GM12878
EP300	ENCFF222XPQ	bed narrowPeak	optimal idr thresholded peaks	hg19	GM12878
EZH2	ENCFF002CDQ	bed narrowPeak	optimal idr thresholded peaks	hg19	GM12878
EZH2	ENCFF678JII	bed narrowPeak	optimal idr thresholded peaks	hg19	GM12878
MTA2	ENCFF966RPL	bed narrowPeak	optimal idr thresholded peaks	hg19	GM12878
ATF2	ENCFF127GYQ	bed narrowPeak	optimal idr thresholded peaks	hg19	GM12878
RUNX3	ENCFF002CHS	bed narrowPeak	optimal idr thresholded peaks	hg19	GM12878
RUNX3	ENCFF248QFF	bed narrowPeak	optimal idr thresholded peaks	hg19	GM12878
YY1	ENCFF002CPV	bed narrowPeak	optimal idr thresholded peaks	hg19	GM12878
SMAD5	ENCFF134XDY	bed narrowPeak	optimal idr thresholded peaks	hg19	GM12878
SMAD5	ENCFF711TMS	bed narrowPeak	optimal idr thresholded peaks	hg19	GM12878
RELB	ENCFF456FQB	bed narrowPeak	optimal idr thresholded peaks	hg19	GM12878
TARDBP	ENCFF733UTZ	bed narrowPeak	optimal idr thresholded peaks	hg19	GM12878
ESRRA	ENCFF195PBG	bed narrowPeak	optimal idr thresholded peaks	hg19	GM12878
MAZ	ENCFF002COX	bed narrowPeak	optimal idr thresholded peaks	hg19	GM12878
MAZ	ENCFF066XDW	bed narrowPeak	optimal idr thresholded peaks	hg19	GM12878
NFYA	ENCFF002CPB	bed narrowPeak	optimal idr thresholded peaks	hg19	GM12878
NFYA	ENCFF414JLN	bed narrowPeak	optimal idr thresholded peaks	hg19	GM12878
ASH2L	ENCFF917CXD	bed narrowPeak	optimal idr thresholded peaks	hg19	GM12878
MAFK	ENCFF689AXJ	bed narrowPeak	optimal idr thresholded peaks	hg19	GM12878
TRIM22	ENCFF899JBI	bed narrowPeak	optimal idr thresholded peaks	hg19	GM12878
EBF1	ENCFF002CGV	bed narrowPeak	optimal idr thresholded peaks	hg19	GM12878
EBF1	ENCFF394DLH	bed narrowPeak	optimal idr thresholded peaks	hg19	GM12878
JUND	ENCFF556PIY	bed narrowPeak	optimal idr thresholded peaks	hg19	GM12878
E4F1	ENCFF711OSR	bed narrowPeak	optimal idr thresholded peaks	hg19	GM12878
BMI1	ENCFF809PXE	bed narrowPeak	optimal idr thresholded peaks	hg19	GM12878
WRNIP1	ENCFF002CPU	bed narrowPeak	optimal idr thresholded peaks	hg19	GM12878
WRNIP1	ENCFF277VDY	bed narrowPeak	optimal idr thresholded peaks	hg19	GM12878
MLLT1	ENCFF881VZH	bed narrowPeak	optimal idr thresholded peaks	hg19	GM12878
NR2C1	ENCFF381SBC	bed narrowPeak	optimal idr thresholded peaks	hg19	GM12878
RAD21	ENCFF002CPK	bed narrowPeak	optimal idr thresholded peaks	hg19	GM12878
RAD21	ENCFF002CHR	bed narrowPeak	optimal idr thresholded peaks	hg19	GM12878
RAD21	ENCFF753RGL	bed narrowPeak	optimal idr thresholded peaks	hg19	GM12878
DPF2	ENCFF349MPF	bed narrowPeak	optimal idr thresholded peaks	hg19	GM12878
IRF3	ENCFF303TVZ	bed narrowPeak	optimal idr thresholded peaks	hg19	GM12878
SMC3	ENCFF002CPN	bed narrowPeak	optimal idr thresholded peaks	hg19	GM12878
SMC3	ENCFF686FLD	bed narrowPeak	optimal idr thresholded peaks	hg19	GM12878
RBBP5	ENCFF814CZI	bed narrowPeak	optimal idr thresholded peaks	hg19	GM12878
CEBPB	ENCFF761MGJ	bed narrowPeak	optimal idr thresholded peaks	hg19	GM12878
NFE2	ENCFF002COZ	bed narrowPeak	optimal idr thresholded peaks	hg19	GM12878
NFE2	ENCFF766ERZ	bed narrowPeak	optimal idr thresholded peaks	hg19	GM12878
ZNF384	ENCFF371OGO	bed narrowPeak	optimal idr thresholded peaks	hg19	GM12878
CTCF	ENCFF002COQ	bed narrowPeak	optimal idr thresholded peaks	hg19	GM12878
CTCF	ENCFF710VEH	bed narrowPeak	optimal idr thresholded peaks	hg19	GM12878
TARDBP	ENCFF374HJR	bed narrowPeak	optimal idr thresholded peaks	hg19	GM12878
ELF1	ENCFF002CGX	bed narrowPeak	optimal idr thresholded peaks	hg19	GM12878
CREB1	ENCFF001TWP	bed narrowPeak	optimal idr thresholded peaks	hg19	GM12878
CREB1	ENCFF001TWQ	bed narrowPeak	optimal idr thresholded peaks	hg19	GM12878
SREBF2	ENCFF001VFK	bed narrowPeak	optimal idr thresholded peaks	hg19	GM12878
SREBF1	ENCFF001VFJ	bed narrowPeak	optimal idr thresholded peaks	hg19	GM12878
HDAC6	ENCFF109YBE	bed narrowPeak	optimal idr thresholded peaks	hg19	GM12878
SUZ12	ENCFF746JPU	bed narrowPeak	optimal idr thresholded peaks	hg19	GM12878

### Sheet: S1B
TF_Name	File accession	File format	Output type	File assembly	Biosample term name
SREBF1	ENCFF397YRO	bed narrowPeak	IDR thresholded peaks	GRCh38	GM12878
CREB1	ENCFF053UZX	bed narrowPeak	IDR thresholded peaks	GRCh38	GM12878
SREBF2	ENCFF896MPE	bed narrowPeak	IDR thresholded peaks	GRCh38	GM12878
NR2C2	ENCFF434HVY	bed narrowPeak	optimal IDR thresholded peaks	GRCh38	GM12878
BHLHE40	ENCFF622HGF	bed narrowPeak	optimal IDR thresholded peaks	GRCh38	GM12878
SIN3A	ENCFF050CYK	bed narrowPeak	optimal IDR thresholded peaks	GRCh38	GM12878
CTCF	ENCFF356LIU	bed narrowPeak	optimal IDR thresholded peaks	GRCh38	GM12878
BCL11A	ENCFF383HAY	bed narrowPeak	optimal IDR thresholded peaks	GRCh38	GM12878
RFX5	ENCFF259LNG	bed narrowPeak	optimal IDR thresholded peaks	GRCh38	GM12878
MEF2A	ENCFF958GXF	bed narrowPeak	optimal IDR thresholded peaks	GRCh38	GM12878
BCLAF1	ENCFF587BJK	bed narrowPeak	optimal IDR thresholded peaks	GRCh38	GM12878
EP300	ENCFF510FUM	bed narrowPeak	optimal IDR thresholded peaks	GRCh38	GM12878
SRF	ENCFF829SEJ	bed narrowPeak	optimal IDR thresholded peaks	GRCh38	GM12878
BCL3	ENCFF247MHT	bed narrowPeak	optimal IDR thresholded peaks	GRCh38	GM12878
MAFK	ENCFF186AWV	bed narrowPeak	optimal IDR thresholded peaks	GRCh38	GM12878
ZBTB33	ENCFF773OQL	bed narrowPeak	optimal IDR thresholded peaks	GRCh38	GM12878
RUNX3	ENCFF677QUK	bed narrowPeak	optimal IDR thresholded peaks	GRCh38	GM12878
TBP	ENCFF896UZB	bed narrowPeak	optimal IDR thresholded peaks	GRCh38	GM12878
TBL1XR1	ENCFF392JWA	bed narrowPeak	optimal IDR thresholded peaks	GRCh38	GM12878
ZZZ3	ENCFF260NAX	bed narrowPeak	optimal IDR thresholded peaks	GRCh38	GM12878
RAD21	ENCFF654EGO	bed narrowPeak	optimal IDR thresholded peaks	GRCh38	GM12878
REST	ENCFF313CII	bed narrowPeak	optimal IDR thresholded peaks	GRCh38	GM12878
ZNF384	ENCFF942MDT	bed narrowPeak	optimal IDR thresholded peaks	GRCh38	GM12878
SMC3	ENCFF572RPI	bed narrowPeak	optimal IDR thresholded peaks	GRCh38	GM12878
NFYA	ENCFF278GJK	bed narrowPeak	optimal IDR thresholded peaks	GRCh38	GM12878
EGR1	ENCFF341EJT	bed narrowPeak	pseudoreplicated IDR thresholded peaks	GRCh38	GM12878
ATF7	ENCFF495PWL	bed narrowPeak	optimal IDR thresholded peaks	GRCh38	GM12878
YY1	ENCFF752IXD	bed narrowPeak	pseudoreplicated IDR thresholded peaks	GRCh38	GM12878
JUND	ENCFF873DJD	bed narrowPeak	optimal IDR thresholded peaks	GRCh38	GM12878
MAZ	ENCFF348STZ	bed narrowPeak	optimal IDR thresholded peaks	GRCh38	GM12878
CUX1	ENCFF567NFS	bed narrowPeak	optimal IDR thresholded peaks	GRCh38	GM12878
WRNIP1	ENCFF514DDI	bed narrowPeak	optimal IDR thresholded peaks	GRCh38	GM12878
CBX5	ENCFF417SVR	bed narrowPeak	optimal IDR thresholded peaks	GRCh38	GM12878
STAT3	ENCFF923CHO	bed narrowPeak	optimal IDR thresholded peaks	GRCh38	GM12878
ELK1	ENCFF432AQP	bed narrowPeak	optimal IDR thresholded peaks	GRCh38	GM12878
EZH2	ENCFF615NYO	bed narrowPeak	optimal IDR thresholded peaks	GRCh38	GM12878
MAX	ENCFF270NAL	bed narrowPeak	optimal IDR thresholded peaks	GRCh38	GM12878
EP300	ENCFF080HJX	bed narrowPeak	optimal IDR thresholded peaks	GRCh38	GM12878
STAT1	ENCFF323QQU	bed narrowPeak	optimal IDR thresholded peaks	GRCh38	GM12878
CHD2	ENCFF546AYN	bed narrowPeak	optimal IDR thresholded peaks	GRCh38	GM12878
BATF	ENCFF832YIE	bed narrowPeak	optimal IDR thresholded peaks	GRCh38	GM12878
CEBPZ	ENCFF243GOG	bed narrowPeak	optimal IDR thresholded peaks	GRCh38	GM12878
CTCF	ENCFF960ZGP	bed narrowPeak	optimal IDR thresholded peaks	GRCh38	GM12878
EBF1	ENCFF249SVT	bed narrowPeak	optimal IDR thresholded peaks	GRCh38	GM12878
TBX21	ENCFF971VHK	bed narrowPeak	optimal IDR thresholded peaks	GRCh38	GM12878
IRF4	ENCFF720YMW	bed narrowPeak	optimal IDR thresholded peaks	GRCh38	GM12878
ETS1	ENCFF980VOD	bed narrowPeak	optimal IDR thresholded peaks	GRCh38	GM12878
CHD1	ENCFF863CTN	bed narrowPeak	optimal IDR thresholded peaks	GRCh38	GM12878
RXRA	ENCFF313BDA	bed narrowPeak	optimal IDR thresholded peaks	GRCh38	GM12878
CREM	ENCFF091YID	bed narrowPeak	optimal IDR thresholded peaks	GRCh38	GM12878
NFYB	ENCFF510NDO	bed narrowPeak	optimal IDR thresholded peaks	GRCh38	GM12878
PBX3	ENCFF926LHG	bed narrowPeak	optimal IDR thresholded peaks	GRCh38	GM12878
IKZF1	ENCFF197ABX	bed narrowPeak	optimal IDR thresholded peaks	GRCh38	GM12878
CTCF	ENCFF023RJC	bed narrowPeak	optimal IDR thresholded peaks	GRCh38	GM12878
TRIM22	ENCFF830TFU	bed narrowPeak	optimal IDR thresholded peaks	GRCh38	GM12878
RCOR1	ENCFF470ZMK	bed narrowPeak	optimal IDR thresholded peaks	GRCh38	GM12878
SPI1	ENCFF071ZMW	bed narrowPeak	optimal IDR thresholded peaks	GRCh38	GM12878
TAF1	ENCFF540AAP	bed narrowPeak	optimal IDR thresholded peaks	GRCh38	GM12878
STAT5A	ENCFF383YEA	bed narrowPeak	optimal IDR thresholded peaks	GRCh38	GM12878
SIX5	ENCFF864TFH	bed narrowPeak	optimal IDR thresholded peaks	GRCh38	GM12878
UBTF	ENCFF295ZLM	bed narrowPeak	optimal IDR thresholded peaks	GRCh38	GM12878
TCF7	ENCFF152RNE	bed narrowPeak	optimal IDR thresholded peaks	GRCh38	GM12878
MTA3	ENCFF661FMB	bed narrowPeak	optimal IDR thresholded peaks	GRCh38	GM12878
ZFP36	ENCFF224WII	bed narrowPeak	optimal IDR thresholded peaks	GRCh38	GM12878
NFATC1	ENCFF138ZBJ	bed narrowPeak	optimal IDR thresholded peaks	GRCh38	GM12878
PAX5	ENCFF946SAG	bed narrowPeak	optimal IDR thresholded peaks	GRCh38	GM12878
ZNF143	ENCFF193POQ	bed narrowPeak	optimal IDR thresholded peaks	GRCh38	GM12878
NFIC	ENCFF480WDX	bed narrowPeak	optimal IDR thresholded peaks	GRCh38	GM12878
TCF12	ENCFF768VSH	bed narrowPeak	optimal IDR thresholded peaks	GRCh38	GM12878
EP300	ENCFF865UDD	bed narrowPeak	optimal IDR thresholded peaks	GRCh38	GM12878
ZEB1	ENCFF204LCG	bed narrowPeak	optimal IDR thresholded peaks	GRCh38	GM12878
ZBED1	ENCFF630FLK	bed narrowPeak	optimal IDR thresholded peaks	GRCh38	GM12878
ESRRA	ENCFF722LJP	bed narrowPeak	optimal IDR thresholded peaks	GRCh38	GM12878
REST	ENCFF274BBE	bed narrowPeak	optimal IDR thresholded peaks	GRCh38	GM12878
ATF2	ENCFF806KKM	bed narrowPeak	optimal IDR thresholded peaks	GRCh38	GM12878
EBF1	ENCFF864NSW	bed narrowPeak	optimal IDR thresholded peaks	GRCh38	GM12878
E2F4	ENCFF687SFB	bed narrowPeak	optimal IDR thresholded peaks	GRCh38	GM12878
PAX5	ENCFF196JGP	bed narrowPeak	optimal IDR thresholded peaks	GRCh38	GM12878
USF1	ENCFF701QXK	bed narrowPeak	optimal IDR thresholded peaks	GRCh38	GM12878
IRF3	ENCFF719MXF	bed narrowPeak	optimal IDR thresholded peaks	GRCh38	GM12878
BRCA1	ENCFF005JKU	bed narrowPeak	optimal IDR thresholded peaks	GRCh38	GM12878
NRF1	ENCFF652BRY	bed narrowPeak	optimal IDR thresholded peaks	GRCh38	GM12878
USF2	ENCFF514SWA	bed narrowPeak	optimal IDR thresholded peaks	GRCh38	GM12878
ASH2L	ENCFF096XRG	bed narrowPeak	optimal IDR thresholded peaks	GRCh38	GM12878
ETV6	ENCFF116AMK	bed narrowPeak	optimal IDR thresholded peaks	GRCh38	GM12878
MEF2C	ENCFF830BRO	bed narrowPeak	optimal IDR thresholded peaks	GRCh38	GM12878
HCFC1	ENCFF722QBB	bed narrowPeak	optimal IDR thresholded peaks	GRCh38	GM12878
CEBPB	ENCFF786YYI	bed narrowPeak	optimal IDR thresholded peaks	GRCh38	GM12878
GABPA	ENCFF946ACA	bed narrowPeak	optimal IDR thresholded peaks	GRCh38	GM12878
NFATC3	ENCFF704PDA	bed narrowPeak	optimal IDR thresholded peaks	GRCh38	GM12878
ETV6	ENCFF745ANU	bed narrowPeak	optimal IDR thresholded peaks	GRCh38	GM12878
MYB	ENCFF402TSJ	bed narrowPeak	optimal IDR thresholded peaks	GRCh38	GM12878
KLF5	ENCFF417WPC	bed narrowPeak	optimal IDR thresholded peaks	GRCh38	GM12878
TARDBP	ENCFF668JHK	bed narrowPeak	optimal IDR thresholded peaks	GRCh38	GM12878
RAD51	ENCFF996NBR	bed narrowPeak	optimal IDR thresholded peaks	GRCh38	GM12878
ZNF207	ENCFF676BIG	bed narrowPeak	optimal IDR thresholded peaks	GRCh38	GM12878
TARDBP	ENCFF871LZM	bed narrowPeak	optimal IDR thresholded peaks	GRCh38	GM12878
IRF3	ENCFF604AZX	bed narrowPeak	optimal IDR thresholded peaks	GRCh38	GM12878
SRF	ENCFF182IFE	bed narrowPeak	optimal IDR thresholded peaks	GRCh38	GM12878
HSF1	ENCFF603BID	bed narrowPeak	optimal IDR thresholded peaks	GRCh38	GM12878
ZNF143	ENCFF153TQR	bed narrowPeak	optimal IDR thresholded peaks	GRCh38	GM12878
HDGF	ENCFF442WRJ	bed narrowPeak	optimal IDR thresholded peaks	GRCh38	GM12878
MXI1	ENCFF199HGX	bed narrowPeak	optimal IDR thresholded peaks	GRCh38	GM12878
YY1	ENCFF223MUF	bed narrowPeak	optimal IDR thresholded peaks	GRCh38	GM12878
EED	ENCFF023ALY	bed narrowPeak	optimal IDR thresholded peaks	GRCh38	GM12878
ZNF622	ENCFF777DVJ	bed narrowPeak	optimal IDR thresholded peaks	GRCh38	GM12878
TRIM22	ENCFF552WAH	bed narrowPeak	optimal IDR thresholded peaks	GRCh38	GM12878
YBX1	ENCFF500RBO	bed narrowPeak	optimal IDR thresholded peaks	GRCh38	GM12878
ARNT	ENCFF758RQJ	bed narrowPeak	optimal IDR thresholded peaks	GRCh38	GM12878
RELB	ENCFF105YDI	bed narrowPeak	optimal IDR thresholded peaks	GRCh38	GM12878
ZBTB33	ENCFF475DID	bed narrowPeak	optimal IDR thresholded peaks	GRCh38	GM12878
PAX8	ENCFF992JWY	bed narrowPeak	optimal IDR thresholded peaks	GRCh38	GM12878
RBBP5	ENCFF687SSY	bed narrowPeak	optimal IDR thresholded peaks	GRCh38	GM12878
E4F1	ENCFF035GFS	bed narrowPeak	optimal IDR thresholded peaks	GRCh38	GM12878
SKIL	ENCFF903KEI	bed narrowPeak	optimal IDR thresholded peaks	GRCh38	GM12878
RB1	ENCFF034OSV	bed narrowPeak	optimal IDR thresholded peaks	GRCh38	GM12878
BMI1	ENCFF592LPO	bed narrowPeak	optimal IDR thresholded peaks	GRCh38	GM12878
KDM1A	ENCFF799KZP	bed narrowPeak	optimal IDR thresholded peaks	GRCh38	GM12878
IRF5	ENCFF843HDK	bed narrowPeak	optimal IDR thresholded peaks	GRCh38	GM12878
SUZ12	ENCFF547FUI	bed narrowPeak	pseudoreplicated IDR thresholded peaks	GRCh38	GM12878
HDAC2	ENCFF299UPZ	bed narrowPeak	optimal IDR thresholded peaks	GRCh38	GM12878
E2F8	ENCFF412GFI	bed narrowPeak	optimal IDR thresholded peaks	GRCh38	GM12878
MTA2	ENCFF587POH	bed narrowPeak	optimal IDR thresholded peaks	GRCh38	GM12878
MLLT1	ENCFF125MEN	bed narrowPeak	optimal IDR thresholded peaks	GRCh38	GM12878
HDAC6	ENCFF248JAL	bed narrowPeak	pseudoreplicated IDR thresholded peaks	GRCh38	GM12878
CBFB	ENCFF070SOX	bed narrowPeak	optimal IDR thresholded peaks	GRCh38	GM12878
IKZF1	ENCFF968NOG	bed narrowPeak	optimal IDR thresholded peaks	GRCh38	GM12878
MEF2B	ENCFF623FAW	bed narrowPeak	optimal IDR thresholded peaks	GRCh38	GM12878
JUNB	ENCFF478XNA	bed narrowPeak	optimal IDR thresholded peaks	GRCh38	GM12878
SRF	ENCFF766WWB	bed narrowPeak	optimal IDR thresholded peaks	GRCh38	GM12878
PKNOX1	ENCFF335ADU	bed narrowPeak	optimal IDR thresholded peaks	GRCh38	GM12878
NBN	ENCFF811VEN	bed narrowPeak	optimal IDR thresholded peaks	GRCh38	GM12878
CHD4	ENCFF249SIN	bed narrowPeak	optimal IDR thresholded peaks	GRCh38	GM12878
CBX3	ENCFF552QOA	bed narrowPeak	optimal IDR thresholded peaks	GRCh38	GM12878
ZSCAN29	ENCFF214NJL	bed narrowPeak	optimal IDR thresholded peaks	GRCh38	GM12878
IKZF2	ENCFF088OLI	bed narrowPeak	optimal IDR thresholded peaks	GRCh38	GM12878
SMAD5	ENCFF855SJG	bed narrowPeak	optimal IDR thresholded peaks	GRCh38	GM12878
IKZF1	ENCFF018NNF	bed narrowPeak	optimal IDR thresholded peaks	GRCh38	GM12878
NFXL1	ENCFF860IXB	bed narrowPeak	optimal IDR thresholded peaks	GRCh38	GM12878
BHLHE40	ENCFF370ZNL	bed narrowPeak	optimal IDR thresholded peaks	GRCh38	GM12878
BACH1	ENCFF725YZH	bed narrowPeak	optimal IDR thresholded peaks	GRCh38	GM12878
ATF2	ENCFF210HTZ	bed narrowPeak	optimal IDR thresholded peaks	GRCh38	GM12878
IKZF2	ENCFF526WVH	bed narrowPeak	optimal IDR thresholded peaks	GRCh38	GM12878
ZBTB40	ENCFF084IUW	bed narrowPeak	optimal IDR thresholded peaks	GRCh38	GM12878
BCLAF1	ENCFF381ZDU	bed narrowPeak	optimal IDR thresholded peaks	GRCh38	GM12878
FOXK2	ENCFF990MTR	bed narrowPeak	optimal IDR thresholded peaks	GRCh38	GM12878
ZNF592	ENCFF615DTQ	bed narrowPeak	optimal IDR thresholded peaks	GRCh38	GM12878
ELF1	ENCFF948CPI	bed narrowPeak	optimal IDR thresholded peaks	GRCh38	GM12878
TCF12	ENCFF897RYA	bed narrowPeak	optimal IDR thresholded peaks	GRCh38	GM12878
NR2C1	ENCFF462AKP	bed narrowPeak	optimal IDR thresholded peaks	GRCh38	GM12878
GATAD2B	ENCFF298AIX	bed narrowPeak	optimal IDR thresholded peaks	GRCh38	GM12878
DPF2	ENCFF771IAW	bed narrowPeak	optimal IDR thresholded peaks	GRCh38	GM12878
SMARCA5	ENCFF052STI	bed narrowPeak	optimal IDR thresholded peaks	GRCh38	GM12878
ARID3A	ENCFF003VDB	bed narrowPeak	optimal IDR thresholded peaks	GRCh38	GM12878
SMAD1	ENCFF987PGY	bed narrowPeak	optimal IDR thresholded peaks	GRCh38	GM12878
ZNF24	ENCFF313HBL	bed narrowPeak	optimal IDR thresholded peaks	GRCh38	GM12878
NR2F1	ENCFF531KOV	bed narrowPeak	optimal IDR thresholded peaks	GRCh38	GM12878
ZNF687	ENCFF137BRA	bed narrowPeak	optimal IDR thresholded peaks	GRCh38	GM12878
ZNF217	ENCFF200SLC	bed narrowPeak	optimal IDR thresholded peaks	GRCh38	GM12878
SP1	ENCFF038AVV	bed narrowPeak	IDR thresholded peaks	GRCh38	GM12878
MYC	ENCFF214XPD	bed narrowPeak	IDR thresholded peaks	GRCh38	GM12878
TCF3	ENCFF700TAS	bed narrowPeak	IDR thresholded peaks	GRCh38	GM12878
FOXM1	ENCFF549GKZ	bed narrowPeak	IDR thresholded peaks	GRCh38	GM12878
FOS	ENCFF571DGT	bed narrowPeak	IDR thresholded peaks	GRCh38	GM12878
POU2F2	ENCFF934JFA	bed narrowPeak	IDR thresholded peaks	GRCh38	GM12878
ATF3	ENCFF882AEU	bed narrowPeak	IDR thresholded peaks	GRCh38	GM12878
PML	ENCFF242KVU	bed narrowPeak	IDR thresholded peaks	GRCh38	GM12878
RELA	ENCFF781YDP	bed narrowPeak	IDR thresholded peaks	GRCh38	GM12878

### Sheet: S1C
TF_Name	PCC	Number_of_Total_regions
ARID3A	0.679851	39578
ARNT	0.724791	33379
ASH2L	0.672517	12584
ATF2	0.839827	127666
ATF3	0.587831	2925
ATF7	0.664035	75672
BACH1	0.776511	42786
BATF	0.889048	122013
BCL11A	0.842208	68804
BCL3	0.803997	63208
BCLAF1	0.764793	56075
BHLHE40	0.853975	137923
BMI1	0.734652	24853
BRCA1	0.927921	3881
CBFB	0.740884	37352
CBX3	0.395597	731
CBX5	0.590302	18695
CEBPB	0.753044	14582
CEBPZ	0.634965	2195
CHD1	0.611539	27876
CHD2	0.809312	42687
CHD4	0.395635	2273
CREB1	0.706148	37234
CREM	0.811578	58813
CTCF	0.952763	483802
CUX1	0.610084	13053
DPF2	0.746908	76601
E2F4	0.841479	14150
E2F8	0.770281	12384
E4F1	0.781655	11121
EBF1	0.87434	248081
EED	0.730932	65960
EGR1	0.900386	33896
ELF1	0.870933	99266
ELK1	0.847806	22821
EP300	0.850756	122911
ESRRA	0.664952	8317
ETS1	0.826514	30012
ETV6	0.756264	57433
EZH2	0.71682	7719
FOS	0.841107	3972
FOXK2	0.662965	9601
FOXM1	0.689664	40464
GABPA	0.922179	36024
GATAD2B	0.762446	61687
HCFC1	0.903929	19877
HDAC2	0.672423	2670
HDAC6	0.792339	8236
HDGF	0.687888	40360
HSF1	0.675735	4631
IKZF1	0.812264	257692
IKZF2	0.796725	172283
IRF3	0.83514	14424
IRF4	0.836049	72748
IRF5	0.688441	4570
JUNB	0.829543	59866
JUND	0.782587	17668
KDM1A	0.383528	651
KDM5A	0.760622	1763
KLF5	0.699169	24458
MAFK	0.851666	10846
MAX	0.841164	54457
MAZ	0.806922	76307
MEF2A	0.806753	61360
MEF2B	0.707836	69101
MEF2C	0.794225	37410
MLLT1	0.639354	71786
MTA2	0.780635	74175
MTA3	0.769931	53249
MXI1	0.793101	72070
MYB	0.744448	8967
MYC	0.536922	6317
NBN	0.700938	69360
NFATC1	0.71919	45941
NFATC3	0.741943	43500
NFE2	0.812539	1592
NFIC	0.83313	116334
NFXL1	0.372067	10356
NFYA	0.915702	5312
NFYB	0.902291	35582
NR2C1	0.84788	19433
NR2C2	0.822833	4106
NR2F1	0.778383	71869
NRF1	0.939107	14262
PAX5	0.836036	163468
PAX8	0.511583	6557
PBX3	0.884992	40246
PKNOX1	0.845075	63888
PML	0.674853	28866
POLR3G	0.735645	362
POU2F2	0.776474	40472
RAD21	0.933006	187873
RAD51	0.849424	32217
RB1	0.759318	34572
RBBP5	0.631803	2818
RCOR1	0.704006	20662
RELA	0.680552	30133
RELB	0.762406	78654
REST	0.920991	33603
RFX5	0.797197	14057
RUNX3	0.881842	249415
RXRA	0.768135	5307
SIN3A	0.804822	44092
SIX5	0.933661	15471
SKIL	0.693099	50383
SMAD1	0.607031	19866
SMAD5	0.74887	26521
SMARCA5	0.607305	41472
SMC3	0.875465	76884
SP1	0.78752	32338
SPI1	0.926412	75990
SREBF1	0.532579	2289
SREBF2	0.267006	1057
SRF	0.851924	76337
STAT1	0.746893	26884
STAT3	0.680765	24133
STAT5A	0.761863	33021
SUZ12	0.788505	6105
TAF1	0.867918	56080
TARDBP	0.724279	54744
TBL1XR1	0.752479	52799
TBP	0.72499	62616
TBX21	0.786426	74090
TCF12	0.853451	112091
TCF3	0.739743	28376
TCF7	0.726639	17091
TRIM22	0.756262	124428
UBTF	0.832613	3512
USF1	0.94006	31872
USF2	0.772992	23249
WRNIP1	0.651405	39280
YBX1	0.555736	3923
YY1	0.886537	110541
ZBED1	0.564975	24938
ZBTB33	0.775386	25470
ZBTB40	0.815703	31513
ZEB1	0.859165	22148
ZFP36	0.680129	17218
ZNF143	0.878357	159437
ZNF207	0.64321	28859
ZNF217	0.632554	37051
ZNF24	0.689298	31916
ZNF274	0.660212	379
ZNF384	0.789129	24237
ZNF592	0.560228	21281
ZNF622	0.750608	393
ZNF687	0.706428	56338
ZSCAN29	0.699782	13366
ZZZ3	0.841802	2322

### Sheet: S1D
TF_Name	PCC	Number_of_Total_regions
CBX3	0.443754	716
KDM1A	0.421154	707
CEBPZ	0.762811	2259
CHD4	0.310247	2137
HDAC2	0.63372	2431
BRCA1	0.834975	2877
EZH2	0.585264	3564
FOS	0.871168	3538
CEBPB	0.676854	4397
ATF3	0.845985	6984
EGR1	0.889575	4766
HSF1	0.665565	4569
IRF5	0.673279	4917
ASH2L	0.691173	11728
NR2C2	0.765227	1795
HDAC6	0.786672	8296
NFYA	0.904301	1948
E2F4	0.806042	7581
ESRRA	0.669382	8190
FOXK2	0.614909	9477
MYB	0.672385	6303
MAFK	0.767147	11698
E4F1	0.751182	11147
JUND	0.706901	12898
CUX1	0.555872	12596
MYC	0.81774	8355
IRF3	0.868974	11728
E2F8	0.731488	12557
ELK1	0.778738	12751
HCFC1	0.90822	15914
GABPA	0.846309	14236
CHD1	0.571565	14458
RBBP5	0.600145	2990
RXRA	0.725577	3052
PAX8	0.479829	6825
NFXL1	0.38154	10270
NRF1	0.917125	8732
NBN	0.702143	66462
ARID3A	0.652386	38751
CBX5	0.545056	18223
RFX5	0.701146	10200
KLF5	0.664684	24001
BCL11A	0.729351	35513
SREBF1	0.683887	6018
BCLAF1	0.687761	43367
SREBF2	0.714492	2767
ATF2	0.768476	85654
BCL3	0.717902	35295
ETS1	0.785645	22299
BMI1	0.70408	24359
BACH1	0.746346	42131
NFATC1	0.666843	27294
IRF4	0.749523	39548
SIX5	0.894709	9532
MEF2A	0.693442	39033
SUZ12	0.790649	6083
MEF2C	0.656783	20474
NR2C1	0.834496	18767
UBTF	0.820771	2152
STAT3	0.600408	11219
CBFB	0.762779	37589
REST	0.877472	21075
EED	0.740569	66029
PBX3	0.783329	22765
NR2F1	0.725833	71381
NFYB	0.841763	21953
SMARCA5	0.601784	40534
CHD2	0.762327	28445
POU2F2	0.743294	48432
CREB1	0.807185	48910
YBX1	0.549595	3817
GATAD2B	0.734475	60256
ZNF622	0.662677	379
STAT1	0.729492	15859
ETV6	0.734304	44931
ZZZ3	0.745902	961
MEF2B	0.714815	67907
RCOR1	0.647887	18167
SMAD1	0.569895	20329
NFATC3	0.701545	42421
MTA3	0.666886	30609
MAZ	0.742962	39650
WRNIP1	0.593953	14328
NFIC	0.711942	65400
STAT5A	0.628622	19298
ZEB1	0.793088	13211
SP1	0.793493	27010
PML	0.722245	33530
ZBTB40	0.751529	31645
SMAD5	0.749725	20326
SIN3A	0.725857	24796
TCF7	0.677279	17134
RELA	0.730398	30802
USF2	0.834253	13378
RB1	0.754568	34348
PKNOX1	0.772879	63065
ZBTB33	0.645049	21367
USF1	0.891776	14095
RAD51	0.78429	32036
TBL1XR1	0.672904	26840
TAF1	0.782476	30504
ZFP36	0.638805	17615
ZSCAN29	0.686842	13133
ZNF207	0.682235	27900
TCF3	0.771216	32913
ZNF217	0.567246	37307
ZNF24	0.658298	31038
TARDBP	0.699068	55004
SPI1	0.869942	75850
YY1	0.815187	64145
TCF12	0.764543	71938
ZNF592	0.525447	20819
ZBED1	0.65768	24802
TBX21	0.724418	72495
TBP	0.653785	34935
ZNF384	0.74594	23690
ZNF687	0.676587	55761
HDGF	0.669671	40246
MXI1	0.7242	38490
BATF	0.786198	63745
SRF	0.779286	60159
SKIL	0.659187	44282
MAX	0.742304	30965
SMC3	0.840795	56290
ATF7	0.741074	72852
DPF2	0.715262	75014
MLLT1	0.595542	70569
RELB	0.719252	76819
TRIM22	0.775194	109704
EP300	0.760517	76258
JUNB	0.771149	59727
RAD21	0.884676	74584
PAX5	0.755211	83325
CREM	0.761893	57595
ELF1	0.837157	57550
ZNF143	0.835457	121442
BHLHE40	0.790404	127772
RUNX3	0.803663	127444
FOXM1	0.659526	38823
MTA2	0.734012	73608
EBF1	0.79987	140459
IKZF2	0.764674	167675
IKZF1	0.758627	236120
CTCF	0.911593	216292
