## Supplementary Table S2 for "Using attentive gated neural networks to quantify the impact of non-coding variants on transcription factor binding affinity"

### Sheet: Agnet_cross_cell_evaluation
TF_Name	H1	K562	HepG2	HeLa-S3
BRCA1	0.922023	0.422423	0.936363	0.855823
CEBPB	0.895937	0.909364	0.925879	0.88768
CHD2	0.890373	0.913992	0.926484	0.860807
CTCF	0.955183	0.959154	0.956768	0.811785
EP300	0.767071	0.851824	0.847098	0.825799
EZH2	0.904117	0.599078	0.784243	0.529868
GABPA	0.919837	0.906392	0.91169	0.940363
JUND	0.850603	0.888488	0.904835	0.896523
MAFK	0.895329	0.920867	0.948794	0.873233
MAX	0.84399	0.892067	0.886508	0.851015
MXI1	0.85459	0.845613	0.869856	0.825639
MYC	0.525673	0.754484	0.74303	0.627421
NRF1	0.958375	0.952838	0.929328	0.924188
RAD21	0.95517	0.954437	0.938298	0.932073
REST	0.935791	0.873801	0.89648	0.940442
RFX5	0.82639	0.817473	0.846759	0.760573
TAF1	0.8995	0.905715	0.920815	0.853831
TBP	0.868677	0.859722	0.828758	0.803848
USF2	0.935672	0.874268	0.930187	0.877425
ZNF274	0.677458	0.588249	0.76497	0.705994
